# Resetting proteostasis with ISRIB prevents pulmonary fibrosis

**DOI:** 10.1101/2020.02.26.965566

**Authors:** Satoshi Watanabe, Nikolay S. Markov, Ziyan Lu, Raul Piseaux Aillon, Saul Soberanes, Constance E. Runyan, Ziyou Ren, Rogan A. Grant, Mariana Maciel, Hiam Abdala-Valencia, Yuliya Politanska, Kiwon Nam, Lango Sichizya, Hermon G. Kihshen, Nikita Joshi, Alexandra C. McQuattie-Pimentel, Richard I. Morimoto, Paul A. Reyfman, G.R. Scott Budinger, Alexander V. Misharin

**Affiliations:** Department of Medicine, Division of Pulmonary and Critical Care Medicine, Northwestern University Feinberg School of Medicine, Chicago, IL, 60611, USA; Department of Respiratory Medicine, Kanazawa University Graduate School of Medical Sciences, Kanazawa, 920-8641, Japan; Deparment of Molecular Biosciences, Northwestern University, Evanston, IL 60208

**Keywords:** pulmonary fibrosis, aging, integrated stress response, ISRIB

## Abstract

Aging is among the most important risk factors for the development of pulmonary fibrosis. We found that a small molecule that specifically inhibits translational inhibition induced by activation of the integrated stress response (ISRIB) attenuated the severity of pulmonary fibrosis in young and old mice. The more severe fibrosis in old compared to young mice was associated with increased recruitment of pathogenic monocyte-derived alveolar macrophages. Using genetic lineage tracing and transcriptomic profiling we found that ISRIB modulates stress response signaling in alveolar epithelial cells resulting in decreased apoptosis and decreased recruitment of pathogenic monocyte-derived alveolar macrophages. These data support multicellular model of fibrosis involving epithelial cells, pathogenic monocyte-derived alveolar macrophages and fibroblasts. Inhibition of the integrated stress response in the aging lung epithelium ameliorates pulmonary fibrosis by preventing the prolonged recruitment of monocyte-derived alveolar macrophages.
