## Supplemental Table 1 for "Resetting proteostasis with ISRIB prevents pulmonary fibrosis"

### Sheet: Sheet1
Comparison	Number of significant upregulated genes FDR q < 0.05	Number of significant downregulated genes FDR q < 0.05
ISRIB (Young+Old) vs Vehicle (Young + Old)	0	2
ISRIB (Young) vs Vehicle (Young)	0	1
ISRIB (Old) vs Vehicle (Old)	8	3
