## Supplemental Table 6 for "Resetting proteostasis with ISRIB prevents pulmonary fibrosis"

	external_gene_name	logFC	logCPM	LR	PValue	FDR
ENSMUSG00000090877	Hspa1b	2.67519396422264	4.77795821682675	26.987816421837	2.04741932659232e-07	0.000132035797461576
ENSMUSG00000091971	Hspa1a	2.52479485099849	4.0957706782257	22.3515064886045	2.27034885651228e-06	0.000732061375733181
ENSMUSG00000028341	Nr4a3	1.69901378945184	1.91344334776025	23.6609029907263	1.14893118726873e-06	0.000439945944599442
ENSMUSG00000027875	Hmgcs2	1.59023160485979	2.905728293358	22.0365802724413	2.67503385909162e-06	0.000776294825908389
ENSMUSG00000025207	Sema4g	1.36795610035337	1.3440590678588	14.6018241969256	0.000132785943043085	0.0144039033501613
ENSMUSG00000023873	1700010I14Rik	1.34898484063298	0.759121214292477	12.8186090407737	0.000343188767726736	0.0269171298362969
ENSMUSG00000002900	Lamb1	1.33699401916056	4.03311587292097	11.9647724459456	0.000542158296438477	0.035662205852843
ENSMUSG00000097804	Gm16685	1.25684977190076	1.14042974235593	16.3609743976102	5.23521364363214e-05	0.00723456666372404
ENSMUSG00000029657	Hsph1	1.21020974376421	5.12349788432756	23.7170655839959	1.11588647534537e-06	0.000439945944599442
ENSMUSG00000037887	Dusp8	1.05978204923307	4.50688238294532	22.2136428928167	2.43934297208634e-06	0.000737714234768383
ENSMUSG00000055866	Per2	0.970180077033913	4.18993933655931	14.3795898938767	0.000149413052134737	0.0156251054881084
ENSMUSG00000025316	Banp	0.943273125890165	4.09442006443245	35.044602103432	3.2223900760895e-09	4.67568800040586e-06
ENSMUSG00000080921	Rpl38-ps2	0.913912230183843	1.21986966286091	14.0747506498413	0.000175686467080827	0.0176981684068947
ENSMUSG00000028410	Dnaja1	0.88766916658552	6.84089210037755	40.9269072898076	1.58030318956593e-10	4.88355890822785e-07
ENSMUSG00000028318	Polr1e	0.834176290453435	2.17157715279279	11.2099270890618	0.000813609162877991	0.0467543324885531
ENSMUSG00000055561	Spink5	0.804698201375812	6.3292168766765	21.7376020942529	3.12603521604973e-06	0.000885049189948909
ENSMUSG00000024561	Mbd1	0.787049582533581	6.38925473869333	38.5131515786336	5.43859584051941e-10	1.05218700861249e-06
ENSMUSG00000031832	Taf1c	0.757556995682149	3.00535288358954	27.0845959421873	1.94743572941338e-07	0.000132035797461576
ENSMUSG00000042659	Arrdc4	0.73495672862993	3.40508280384191	16.9277995262245	3.88287565391367e-05	0.00600965607875065
ENSMUSG00000054517	Trim65	0.720500370481707	3.59601111456149	23.5567888078594	1.21280756609081e-06	0.000439945944599442
ENSMUSG00000001774	Chordc1	0.717148331837102	5.84865504659396	29.2129700062819	6.4843689940047e-08	5.79004271403127e-05
ENSMUSG00000054499	Dedd2	0.707784915180163	4.94327488040265	17.4205280371247	2.9957310846744e-05	0.0052688555198334
ENSMUSG00000005483	Dnajb1	0.685321658049126	6.02889052653994	13.2556957185979	0.000271752909129817	0.023194910067492
ENSMUSG00000048756	Foxo3	0.667198022604094	7.96766135165703	40.8040667605256	1.68282526127769e-10	4.88355890822785e-07
ENSMUSG00000073542	Cep76	0.655500466079014	3.41772281454095	17.4665455507673	2.92408197004909e-05	0.00522196053974306
ENSMUSG00000028158	Mttp	0.648868707985804	2.85523677695476	15.0560220792292	0.000104366734078052	0.0123205057465357
ENSMUSG00000028060	Khdc4	0.630992442802997	5.10255629322277	26.7695403785042	2.29222065783383e-07	0.000140042617874395
ENSMUSG00000016520	Lnx2	0.597808235969508	6.06651771411056	32.0487657538741	1.50350587649792e-08	1.74526962143878e-05
ENSMUSG00000008305	Tle1	0.588391295225039	5.93715401355891	49.8468779875407	1.66224665279048e-12	1.92953591455919e-08
ENSMUSG00000041886	Macc1	0.583747151246902	6.48642414953673	33.1640492088336	8.470216237162e-09	1.09246966756641e-05
ENSMUSG00000021265	Slc25a29	0.578110677824301	3.21419066518294	12.637998553348	0.000377984436714366	0.0286260059019948
ENSMUSG00000035021	Baz1a	0.573082914607898	4.13951435957294	18.0703931356862	2.12886124011566e-05	0.00411863687921043
ENSMUSG00000014226	Cacybp	0.550366275719593	5.41165688831628	21.4110029613015	3.7063808356991e-06	0.00102437306525703
ENSMUSG00000017466	Timp2	0.5367069689791	6.99712546855887	22.5327705610218	2.06589091781585e-06	0.000689570713429719
ENSMUSG00000074221	Zfp568	0.533927679736664	4.3054303151159	18.9187718014668	1.36403835821258e-05	0.00293217727076512
ENSMUSG00000025198	Erlin1	0.523870210909854	5.62682323172801	22.2413276786975	2.40442309017922e-06	0.000737714234768383
ENSMUSG00000019891	Dcbld1	0.523169851555681	4.12970083673484	24.4706589631332	7.54501265055034e-07	0.000326633439927515
ENSMUSG00000030203	Dusp16	0.522404191209686	7.05219382648618	28.1494982440143	1.12296778818074e-07	9.31100720371576e-05
ENSMUSG00000028943	Espn	0.506489806052121	3.13940475328857	12.6793336797483	0.000369719300082496	0.0285365618573175
ENSMUSG00000035873	Pawr	0.505759084981177	5.78122841652894	13.887976607292	0.000194035791502113	0.0180189397420523
ENSMUSG00000023988	Bysl	0.505062397122313	4.58876103760991	19.9805185792311	7.82352018206402e-06	0.0019322430270936
ENSMUSG00000028494	Plin2	0.501644079294961	7.69326163249547	11.9592037064492	0.00054378105065069	0.035662205852843
ENSMUSG00000060969	Irx1	0.499398362414619	9.57173191225577	22.1830393474312	2.47853679841204e-06	0.000737714234768383
ENSMUSG00000020015	Cdk17	0.497940945709298	4.75198301947256	14.6567351686042	0.000128972952751597	0.0143027829558717
ENSMUSG00000055491	Pprc1	0.496290161966981	4.39395232006697	14.8435381176093	0.000116807571414637	0.0131640998930204
ENSMUSG00000008348	Ubc	0.492098018044315	7.51587495431868	29.6225936300201	5.24895375816446e-08	5.07748793539776e-05
ENSMUSG00000078515	Ddi2	0.485802559384215	6.26200839717663	35.5911315226278	2.43393102136825e-09	4.03615304229181e-06
ENSMUSG00000018378	Cuedc1	0.471041832691955	3.62808874691639	15.2909642508848	9.21562769475239e-05	0.0110893021018545
ENSMUSG00000030029	Lrig1	0.469822294218565	5.04806251002075	16.10516197359	5.99204873960051e-05	0.00790405701923667
ENSMUSG00000024052	Lpin2	0.466454028582937	8.48009135432731	17.8256319730558	2.42099832126228e-05	0.00453273363116331
ENSMUSG00000026933	Camsap1	0.464750671786141	5.27662245121047	15.2805533584416	9.26656016436839e-05	0.0110893021018545
ENSMUSG00000032285	Dnaja4	0.460265781658996	5.31011631260554	24.4627014977832	7.57623930828125e-07	0.000326633439927515
ENSMUSG00000031958	Ldhd	0.450539171671628	4.17607634857378	17.2838050619507	3.21918850115039e-05	0.00543496721034869
ENSMUSG00000022035	Ccdc25	0.419380026260344	5.86979960073222	20.1779402632615	7.05619879046164e-06	0.00182018567910397
ENSMUSG00000018362	Kpna2	0.41586225457898	4.54861504561008	13.6222884988745	0.000223516063758579	0.0199582651393045
ENSMUSG00000035349	NA	0.411893751920537	3.72416471168151	12.7096082069222	0.000363781635399648	0.0283407867363699
ENSMUSG00000042073	Abhd14b	0.405976615968326	5.35554314472894	13.7974487831546	0.000203612531287229	0.0187582084379536
ENSMUSG00000041890	Git2	0.401894934378711	4.70812278990992	15.6087061700889	7.78951106332177e-05	0.00994761381482406
ENSMUSG00000049866	Arl4c	0.397987530401226	6.72159092359691	16.3370798945963	5.30163670703247e-05	0.00724016457590975
ENSMUSG00000046808	Atp10d	0.397688305617552	4.30300125630199	13.1051851792175	0.000294479564922152	0.0245922215080312
ENSMUSG00000024642	Tle4	0.395403751318809	4.85590997157549	13.3363697782272	0.000260307785625268	0.0223826131521341
ENSMUSG00000052684	Jun	0.395157130700278	7.58096198116277	11.4182392158144	0.000727265874501029	0.0426368801576159
ENSMUSG00000030847	Bag3	0.3929304712974	6.15031277289082	12.6718034426082	0.000371211306035058	0.0285365618573175
ENSMUSG00000026974	Zmynd19	0.386355867556087	4.25782859472671	12.3086045193222	0.000450874938858161	0.0313398580255421
ENSMUSG00000032580	Rbm5	0.384989060358683	6.280364841573	27.6263925241702	1.47157113190616e-07	0.000113879984661111
ENSMUSG00000031627	Irf2	0.384245703457406	6.02889790426127	18.7612369192104	1.48147847209029e-05	0.00307089323286144
ENSMUSG00000006456	Rbm14	0.382932437787873	4.84266295073021	19.3944069997652	1.06317970997876e-05	0.00251087262414174
ENSMUSG00000048458	Inka2	0.382911881160251	5.39892925490325	13.0023926657985	0.000311093211766846	0.0254307746633067
ENSMUSG00000020074	Ccar1	0.380148660919691	5.86990018744401	13.4961693735507	0.000239050951114631	0.0208639356431476
ENSMUSG00000022415	Syngr1	0.377975368359945	5.30060168929183	12.4726635897982	0.000412950834275563	0.0301480080771744
ENSMUSG00000071054	Safb	0.372517296829264	6.34403370576551	11.5914640851553	0.000662552296050173	0.0402142316728016
ENSMUSG00000051256	Jagn1	0.372507599754975	4.61541797701513	11.7950926819715	0.000593870552512984	0.0372629695868687
ENSMUSG00000044167	Foxo1	0.369012998189101	5.89877876105384	15.8002887812805	7.03917636608112e-05	0.00918098418623254
ENSMUSG00000021959	Lats2	0.366693676013053	5.7991219022553	13.989557670789	0.00018382874927232	0.0176981684068947
ENSMUSG00000040466	Blvrb	0.363417334482009	4.71393409096611	13.0512838575003	0.000303076581453232	0.0251293782679223
ENSMUSG00000001542	Ell2	0.359625378175747	6.46268512026791	17.2770575690099	3.23064039898397e-05	0.00543496721034869
ENSMUSG00000069094	Pde7a	0.357152032526434	6.12538146248234	18.3081220578376	1.8790433357762e-05	0.00376067845546382
ENSMUSG00000021009	Ptpn21	0.356106145783321	6.18202274939262	14.6048158603324	0.000132575310055679	0.0144039033501613
ENSMUSG00000026502	Desi2	0.35570894413443	4.87280954642229	11.7790554856471	0.000599008696553141	0.0373832954278971
ENSMUSG00000030264	Thumpd3	0.354936348605439	4.28142769883727	11.8218067483042	0.000585410263628068	0.0369317518488838
ENSMUSG00000043336	Filip1l	0.354340554554767	5.56110933788044	11.9315729207254	0.000551905597643348	0.0357906155164468
ENSMUSG00000049307	Fut4	0.35277816471914	5.876002122828	13.3882702819333	0.000253202787113139	0.0219341638269352
ENSMUSG00000026064	Ptp4a1	0.345066526380423	6.49253992954063	20.0758129044342	7.44320726631669e-06	0.00187827717276965
ENSMUSG00000010095	Slc3a2	0.344030701261349	7.82593320268207	17.1547481534755	3.44547066601755e-05	0.00555486437376829
ENSMUSG00000040351	Ankib1	0.341672523651591	5.16806660295872	15.3529978340133	8.91793137426223e-05	0.0108967734097301
ENSMUSG00000030870	Ubfd1	0.341212682183189	5.61858715221002	13.5838633126716	0.000228138222474752	0.0200623370188403
ENSMUSG00000032846	Zswim6	0.340562175756339	4.5248128783693	11.6118851156135	0.000655316971735089	0.0402142316728016
ENSMUSG00000022498	Txndc11	0.338933914668317	5.59167369444298	12.4580898987013	0.000416185324832273	0.0301942453165814
ENSMUSG00000033209	Ttc28	0.338887286659189	4.69922188950052	12.056107960683	0.000516229572809648	0.0345596052134347
ENSMUSG00000031274	Col4a5	0.337396387877011	5.42020840508529	13.9554092131527	0.000187198239800081	0.0176981684068947
ENSMUSG00000029416	Slc15a4	0.335946822362097	5.62919198957802	16.7844222554471	4.18756601923611e-05	0.00623195722452471
ENSMUSG00000000378	Ccm2	0.334102203248076	5.02985965826672	14.2555093499703	0.000159592949607371	0.016540669277164
ENSMUSG00000020422	Tns3	0.330535187304852	6.82174006487908	13.6733285266461	0.000217522029152896	0.0195736101892002
ENSMUSG00000037536	Fbxo34	0.326410315334669	4.93694849618177	12.4985502320095	0.000407267941768906	0.0301118870576654
ENSMUSG00000015176	Nolc1	0.32520975342636	5.07847654985413	11.9053144612294	0.000559740184140698	0.0360970225416957
ENSMUSG00000064181	Rab3ip	0.320054753318479	5.68640113863187	19.3511407352864	1.08754258725928e-05	0.00251087262414174
ENSMUSG00000048661	Lemd3	0.318407605035726	5.51743761315145	14.0439482500457	0.000178587602703673	0.0176981684068947
ENSMUSG00000028948	Nol9	0.31196188628506	4.6476091370153	12.4031601658889	0.000428607889067763	0.0305231924926294
ENSMUSG00000020823	Sec14l1	0.308370100308715	7.69386988066473	17.3385348406703	3.12779548561819e-05	0.00541902238762029
ENSMUSG00000027782	Kpna4	0.304581421076007	6.53660504869702	12.6259013213108	0.000380438402941517	0.0286260059019948
ENSMUSG00000032827	Ppp1r9a	0.297030485555406	7.46303384219962	11.0499024548377	0.000886918647669303	0.049496882991083
ENSMUSG00000055531	Cpsf6	0.292847752645612	6.03876443398448	14.4201728931303	0.000146227469852992	0.0154309860913958
ENSMUSG00000059263	Usp47	0.289787854468434	7.51073643664186	14.0125215976432	0.000181597275873194	0.0176981684068947
ENSMUSG00000052144	Ppp4r2	0.285046724424149	5.28910386049834	11.4445957645073	0.00071702229931656	0.0422954812304707
ENSMUSG00000037896	Rcor1	0.274191897805313	5.20298127885691	11.845564405293	0.000577988544288353	0.0366627924704875
ENSMUSG00000028820	Sfpq	0.264069752984223	7.75127682702597	13.1540410826999	0.000286899821328021	0.0241328487389541
ENSMUSG00000025648	Pfkfb4	0.257313399266665	6.85510717856856	15.4735816954907	8.36664992528987e-05	0.0103469410614322
ENSMUSG00000036333	Kidins220	0.253090813057317	6.60660668241181	11.5841700469251	0.000665156140694168	0.0402142316728016
ENSMUSG00000042079	Hnrnpf	0.244166306018302	5.44383810512227	12.049593276742	0.000518036811435014	0.0345596052134347
ENSMUSG00000059005	Hnrnpa3	-0.193546359119561	7.58907520104799	11.8947711208484	0.000562917447179059	0.0361013576069311
ENSMUSG00000021427	Ssr1	-0.219814385416893	7.98869302363346	11.0699835000511	0.000877364630176351	0.0492002349134642
ENSMUSG00000028059	Arhgef2	-0.232090307546364	7.25019418213496	12.5856900758136	0.000388711484702005	0.0289241212462876
ENSMUSG00000006356	Crip2	-0.232811289063466	8.41689417518374	15.5606965855049	7.98983173156196e-05	0.0100810833413012
ENSMUSG00000006777	Krt23	-0.239970941112912	6.47429882005591	11.3327981893521	0.000761500691804092	0.0444195981430246
ENSMUSG00000030062	Rpn1	-0.241120322906325	8.09900554608345	13.6918178409868	0.000215390870590057	0.0195332595766358
ENSMUSG00000042548	Asxl1	-0.251792936357797	5.84686202262187	11.131917881352	0.000848548087786816	0.0482840500148498
ENSMUSG00000035227	Spcs2	-0.258709487196434	7.57382613626933	12.3388808769797	0.000443620888631478	0.0310213932243024
ENSMUSG00000029192	Tbc1d14	-0.260669021083213	5.9146245486921	12.128455341774	0.000496582346999644	0.0339078110821874
ENSMUSG00000032867	Fbxw8	-0.260687330060916	6.8958099287682	11.5842999961813	0.000665109660759345	0.0402142316728016
ENSMUSG00000004460	Dnajb11	-0.264534460003035	6.74921520772968	12.0556963811452	0.000516343560535872	0.0345596052134347
ENSMUSG00000037470	Uggt1	-0.266923537605182	7.09527951992571	16.6071752998323	4.5976749982424e-05	0.00650851358287778
ENSMUSG00000028914	Casp9	-0.275399996721718	5.04245258634901	13.587577654625	0.000227687251111245	0.0200623370188403
ENSMUSG00000044986	Tst	-0.276109043161266	6.1687196975818	12.9012474359759	0.000328363211677359	0.026267011373277
ENSMUSG00000027642	Rpn2	-0.276432869873352	8.47331918947121	14.4563416012486	0.000143446061384928	0.0152763475280389
ENSMUSG00000002963	Pnkp	-0.286718156636513	4.65687236876253	11.1198392414685	0.000854091892243923	0.048362432610573
ENSMUSG00000066438	Plekhd1	-0.287037291175279	6.06205220448469	11.8549909593276	0.000575070148843403	0.0366627924704875
ENSMUSG00000003051	Elf3	-0.288512554322842	6.27921030071195	12.9154965889267	0.000325872937947361	0.026267011373277
ENSMUSG00000074364	Ehd2	-0.292994323972842	7.58073943305747	12.4119955553995	0.000426584770298981	0.0305231924926294
ENSMUSG00000054408	Spcs3	-0.294671953644616	6.6514540973178	18.0125049914335	2.19458616190051e-05	0.00417618953562969
ENSMUSG00000027195	Hsd17b12	-0.307602593440426	6.73038291769293	14.5844921107059	0.000134012884374347	0.0144039033501613
ENSMUSG00000016921	Srsf6	-0.314637454038202	6.80067311634803	11.2000964449701	0.000817930807153033	0.0467711369922779
ENSMUSG00000001918	Slc1a5	-0.316517471498767	7.22825363912313	17.2355406689888	3.3020098228842e-05	0.00547567571771997
ENSMUSG00000031232	Magt1	-0.317313607864668	6.82070282002209	16.263450868929	5.51169118203535e-05	0.00743950130710074
ENSMUSG00000030759	Far1	-0.321605353192137	5.7085699506804	13.9520576345461	0.000187532280672643	0.0176981684068947
ENSMUSG00000012350	Ehf	-0.322712773617741	7.18643054729648	12.617074686535	0.000382239051930495	0.0286260059019948
ENSMUSG00000033326	Kdm4a	-0.323024307167233	6.03421373201901	16.1525865823502	5.84387105688447e-05	0.00779720175038103
ENSMUSG00000020048	Hsp90b1	-0.330131502830726	9.3074673976238	19.0768437495544	1.25559138019895e-05	0.0027499820266697
ENSMUSG00000006411	Nectin4	-0.331138783342583	5.52527639997639	13.0117785601902	0.000309537806937962	0.0254307746633067
ENSMUSG00000023004	Tuba1b	-0.332243362302436	5.05898673113309	11.6041605661628	0.000658044405962227	0.0402142316728016
ENSMUSG00000039982	Dtx4	-0.333933471863924	5.7130711757992	12.4372813469346	0.000420847937482848	0.0303428748962789
ENSMUSG00000035621	Midn	-0.336526454279179	6.5503342693255	13.9619957978903	0.000186543521749442	0.0176981684068947
ENSMUSG00000046351	Zfp322a	-0.340615565346426	4.37919357088969	13.6939382110621	0.000215147816069973	0.0195332595766358
ENSMUSG00000062995	Ica1	-0.34078125722919	4.86207455511882	12.2072205045448	0.000476049066186242	0.0327986738885578
ENSMUSG00000026249	Serpine2	-0.346843408971952	6.74150723369601	14.2279515636836	0.000161947047434505	0.0166361179346879
ENSMUSG00000020628	Trappc12	-0.347657506220907	4.99390345183709	17.7688609221773	2.49432364451371e-05	0.00459589029611352
ENSMUSG00000026380	Tfcp2l1	-0.349396527961268	7.9970749074175	11.072377224727	0.000876232722354417	0.0492002349134642
ENSMUSG00000037461	Ints7	-0.350731846462013	4.68133391794085	15.6065609210675	7.79835335242066e-05	0.00994761381482406
ENSMUSG00000021835	Bmp4	-0.3529204243624	6.43716165665227	16.6607585344424	4.46960843796292e-05	0.00642874129287804
ENSMUSG00000035697	Arhgap45	-0.354870579353052	5.91222982100825	12.2014907223799	0.000477513429287238	0.0327986738885578
ENSMUSG00000024743	Syt7	-0.355081950908861	6.28298077182807	15.0136948401528	0.000106733806758932	0.0123205057465357
ENSMUSG00000028608	Czib	-0.37034531975492	4.14055369899716	11.444679156119	0.000716990121248533	0.0422954812304707
ENSMUSG00000003814	Calr	-0.382246994551188	9.28534164986094	14.0509120864848	0.000177927517895535	0.0176981684068947
ENSMUSG00000015944	Castor2	-0.382613253049548	4.96258517275741	15.4708362692758	8.37881167965739e-05	0.0103469410614322
ENSMUSG00000055044	Pdlim1	-0.384971342006441	6.65148310263628	16.8468604338091	4.05203042313214e-05	0.00618894330943657
ENSMUSG00000025504	Eps8l2	-0.388345821104797	5.69984060403128	15.0186756885289	0.000106452480346983	0.0123205057465357
ENSMUSG00000018427	Ypel2	-0.388858804094847	4.61421282978573	11.2776642848947	0.000784451914434809	0.0455295891137963
ENSMUSG00000018166	Erbb3	-0.393245551725854	7.79655682534585	17.0525748611127	3.63590411499818e-05	0.00578158561190396
ENSMUSG00000020873	Slc35b1	-0.41077366072957	5.88141232491276	25.5201952461082	4.37776558072158e-07	0.000241986204100077
ENSMUSG00000085795	Zfp703	-0.410781505112264	5.16511621873261	12.1080700730708	0.000502040695254455	0.0340800490673316
ENSMUSG00000048249	Crebrf	-0.413460645078198	5.61028798178394	11.538345382622	0.000681752887111002	0.0410040803812669
ENSMUSG00000032115	Hyou1	-0.415215790901821	7.70598825187889	16.790118734935	4.17501389427188e-05	0.00623195722452471
ENSMUSG00000050288	Fzd2	-0.426318627326174	4.09244094320259	11.033916019024	0.0008945997030431	0.0496866667604034
ENSMUSG00000014846	Tppp3	-0.431653488661473	6.22945419889151	12.6438236899272	0.000376808488500171	0.0286260059019948
ENSMUSG00000031328	Flna	-0.43296459143517	8.65289906536824	19.5265569926556	9.92107767392827e-06	0.00239924728414499
ENSMUSG00000024423	Impact	-0.439470026723443	3.78081899840503	13.8947281786272	0.000193340008113399	0.0180189397420523
ENSMUSG00000022048	Dpysl2	-0.441941232936952	5.53399624970523	27.3189207670112	1.72515043155866e-07	0.000125159663809581
ENSMUSG00000039646	Vasn	-0.44595522702483	4.51406557296509	14.6508596787736	0.000129375621154939	0.0143027829558717
ENSMUSG00000013629	Cad	-0.447524079223725	5.08530412016195	18.1513518478687	2.04024543780088e-05	0.00401409644779536
ENSMUSG00000032332	Col12a1	-0.453063960753514	6.25422386084228	11.9478991774316	0.000547090334602015	0.0356776663149449
ENSMUSG00000042063	Zfp386	-0.453330585612361	3.50347169919696	11.4425842597171	0.000717798914748685	0.0422954812304707
ENSMUSG00000038644	Pold1	-0.45809745561731	4.21833910965192	11.5196662776721	0.000688637511952772	0.0412046610244731
ENSMUSG00000020785	Camkk1	-0.458603129159172	4.27553750723283	12.3460185149502	0.000441927973162221	0.0310213932243024
ENSMUSG00000052302	Tbc1d30	-0.46417388137515	6.32266535457421	12.8770450742729	0.000332637032380403	0.026267011373277
ENSMUSG00000052837	Junb	-0.469850471219723	6.87932969433125	25.4052980747022	4.64640286044888e-07	0.000245161110927684
ENSMUSG00000020679	Hnf1b	-0.497586575139839	5.44237237664557	15.0054798531467	0.000107199438352869	0.0123205057465357
ENSMUSG00000094626	Tmem121b	-0.517322975088122	3.70802362595963	12.9195812471603	0.000325162595031411	0.026267011373277
ENSMUSG00000020593	Lpin1	-0.529595021673681	5.14233005550784	18.5453789651162	1.65906950016933e-05	0.00337868048385362
ENSMUSG00000021179	Nrde2	-0.534884843885607	3.91086677214809	16.6538396525522	4.48594111580911e-05	0.00642874129287804
ENSMUSG00000030064	Frmd4b	-0.557714088410074	4.83873265645449	23.5842818299487	1.1956017673088e-06	0.000439945944599442
ENSMUSG00000036599	Chst12	-0.558101520091142	4.10065242446068	13.1588077330053	0.000286170912383162	0.0241328487389541
ENSMUSG00000020644	Id2	-0.576659701961315	7.59099159721177	24.3872549400746	7.87882177633566e-07	0.000326633439927515
ENSMUSG00000034538	Zfp418	-0.579987148349469	2.32277916972845	11.2172481034581	0.000810405773578675	0.0467543324885531
ENSMUSG00000000531	Grasp	-0.580573534049211	4.22865210711394	18.8179408951997	1.43808006728486e-05	0.00303513334928048
ENSMUSG00000029804	Herc3	-0.584799317243274	3.71690142653108	16.4802989552209	4.91582319357374e-05	0.00687504525674747
ENSMUSG00000019960	Dusp6	-0.593359233967638	6.38625486252292	20.891168185973	4.86130816347565e-06	0.00131232709678198
ENSMUSG00000022358	Fbxo32	-0.604837262715793	3.78611664966089	16.9391851112888	3.85965728668871e-05	0.00600965607875065
ENSMUSG00000022769	Sdf2l1	-0.614706628933605	4.54807693777073	11.6943545817245	0.000626900114425259	0.0389147407927722
ENSMUSG00000024486	Hbegf	-0.637518879572399	5.5179739551666	12.0056836854331	0.00053038550802293	0.0351812284407438
ENSMUSG00000022844	Pdia5	-0.651320416608891	2.56783043534588	12.8846791735524	0.000331282928316037	0.026267011373277
ENSMUSG00000026121	Sema4c	-0.653230528467092	3.58185280041359	17.1817917368058	3.39676580455749e-05	0.00555347288159202
ENSMUSG00000009772	Nuak2	-0.673264141394812	4.36407520053912	25.0460364074659	5.5977704101635e-07	0.000270745495504908
ENSMUSG00000026173	Plcd4	-0.684382077232263	3.1655528846319	14.9260818638773	0.000111806505782326	0.0127240188149141
ENSMUSG00000050359	Sprr1a	-0.693307391229922	5.3708551468147	12.4733777020727	0.000412792997308759	0.0301480080771744
ENSMUSG00000024799	Tm7sf2	-0.694039583566367	4.61832066565808	20.4333763320982	6.1743534539734e-06	0.00162890670213007
ENSMUSG00000009900	Wnt3a	-0.766820354285245	3.06597791514668	13.958027088341	0.000186937741708833	0.0176981684068947
ENSMUSG00000053113	Socs3	-0.769292828341591	6.87727332090874	45.8261907375096	1.2922422344469e-11	7.5001739287298e-08
ENSMUSG00000037621	Atoh8	-0.770779487433654	2.2746618379876	12.3815592154043	0.000433594915832838	0.0306900596523633
ENSMUSG00000021453	Gadd45g	-0.776516102267676	5.7129914955594	25.6150250951357	4.16781450657062e-07	0.000241899953961359
ENSMUSG00000024640	Psat1	-0.821615243536998	4.42193397842426	22.5204646868398	2.07916738198141e-06	0.000689570713429719
ENSMUSG00000041605	Inava	-0.826216018429574	3.34708043254929	22.8194991156658	1.77951057556668e-06	0.000625956326096304
ENSMUSG00000024014	Pim1	-0.850964209529827	5.33876415633068	25.2738165260813	4.97415471024678e-07	0.000251043425550194
ENSMUSG00000028671	Gale	-0.858293561082985	3.81908148617331	39.1324361097512	3.96009824921147e-10	9.19376409536935e-07
ENSMUSG00000034591	Slc41a2	-0.858478753493011	3.21394601332174	19.2408047983047	1.15224011585003e-05	0.00257215447399753
ENSMUSG00000095930	Nim1k	-0.868562008805893	1.37838588733743	14.0109364947863	0.000181750424588869	0.0176981684068947
ENSMUSG00000038418	Egr1	-0.930460009371534	4.47857499653911	24.4302591072028	7.70489653050184e-07	0.000326633439927515
ENSMUSG00000021134	Srsf5	-0.936128935845408	6.77528759733364	30.8991751203953	2.71787272967351e-08	2.86809696782273e-05
ENSMUSG00000005667	Mthfd2	-1.02181899494116	2.83742175525524	16.6898993736667	4.40147228877516e-05	0.00642874129287804
ENSMUSG00000021700	Rab3c	-1.12584790714773	4.32568519288828	19.3239191728373	1.10315733831176e-05	0.00251087262414174
ENSMUSG00000057897	Camk2b	-1.75247710618268	2.53020755328836	17.6714345092639	2.62539872110454e-05	0.00476181693040336
