## Supplemental Table 7 for "Resetting proteostasis with ISRIB prevents pulmonary fibrosis"

### Sheet: Upregulated
GO Term	Description	P-value	FDR q-value	Enrichment	N	B	n	b	Genes
GO:1903748	negative regulation of establishment of protein localization to mitochondrion	2.93e-05	0.403	44.59	10717	7	103	3	[Bag3 - bcl2-associated athanogene 3, Hsph1 - heat shock 105kda/110kda protein 1, Dnaja1 - dnaj (hsp40) homolog, subfamily a, member 1]
GO:1903205	regulation of hydrogen peroxide-induced cell death	7.38e-05	0.506	17.34	10717	24	103	4	[Foxo3 - forkhead box o3, Pawr - prkc, apoptosis, wt1, regulator, Hsph1 - heat shock 105kda/110kda protein 1, Nr4a3 - nuclear receptor subfamily 4, group a, member 3]
GO:0061077	chaperone-mediated protein folding	7.46e-05	0.341	11.31	10717	46	103	5	[Hspa1b - heat shock protein 1b, Dnajb1 - dnaj (hsp40) homolog, subfamily b, member 1, Hspa1a - heat shock protein 1a, Chordc1 - cysteine and histidine-rich domain (chord)-containing, zinc-binding protein 1, Hsph1 - heat shock 105kda/110kda protein 1]
GO:1901298	regulation of hydrogen peroxide-mediated programmed cell death	9.85e-05	0.338	31.21	10717	10	103	3	[Foxo3 - forkhead box o3, Pawr - prkc, apoptosis, wt1, regulator, Hsph1 - heat shock 105kda/110kda protein 1]
GO:2001038	regulation of cellular response to drug	0.000102	0.281	16.01	10717	26	103	4	[Foxo3 - forkhead box o3, Pawr - prkc, apoptosis, wt1, regulator, Hsph1 - heat shock 105kda/110kda protein 1, Nr4a3 - nuclear receptor subfamily 4, group a, member 3]
GO:2001023	regulation of response to drug	0.000135	0.309	10	10717	52	103	5	[Per2 - period circadian clock 2, Foxo3 - forkhead box o3, Pawr - prkc, apoptosis, wt1, regulator, Nr4a3 - nuclear receptor subfamily 4, group a, member 3, Hsph1 - heat shock 105kda/110kda protein 1]
GO:0051085	chaperone cofactor-dependent protein refolding	0.000138	0.271	14.86	10717	28	103	4	[Hspa1b - heat shock protein 1b, Dnajb1 - dnaj (hsp40) homolog, subfamily b, member 1, Hspa1a - heat shock protein 1a, Hsph1 - heat shock 105kda/110kda protein 1]
GO:0006457	protein folding	0.000167	0.287	5.97	10717	122	103	7	[Hspa1b - heat shock protein 1b, Dnaja4 - dnaj (hsp40) homolog, subfamily a, member 4, Dnajb1 - dnaj (hsp40) homolog, subfamily b, member 1, Hspa1a - heat shock protein 1a, Chordc1 - cysteine and histidine-rich domain (chord)-containing, zinc-binding protein 1, Hsph1 - heat shock 105kda/110kda protein 1, Dnaja1 - dnaj (hsp40) homolog, subfamily a, member 1]
GO:1903201	regulation of oxidative stress-induced cell death	0.000209	0.32	9.13	10717	57	103	5	[Sfpq - splicing factor proline/glutamine rich (polypyrimidine tract binding protein associated), Foxo3 - forkhead box o3, Pawr - prkc, apoptosis, wt1, regulator, Nr4a3 - nuclear receptor subfamily 4, group a, member 3, Hsph1 - heat shock 105kda/110kda protein 1]
GO:0097201	negative regulation of transcription from RNA polymerase II promoter in response to stress	0.00023	0.316	24.01	10717	13	103	3	[Jun - jun oncogene, Bag3 - bcl2-associated athanogene 3, Dnajb1 - dnaj (hsp40) homolog, subfamily b, member 1]
GO:0051084	'de novo' posttranslational protein folding	0.000235	0.294	13.01	10717	32	103	4	[Hspa1b - heat shock protein 1b, Dnajb1 - dnaj (hsp40) homolog, subfamily b, member 1, Hspa1a - heat shock protein 1a, Hsph1 - heat shock 105kda/110kda protein 1]
GO:0006458	'de novo' protein folding	0.000266	0.304	12.61	10717	33	103	4	[Hspa1b - heat shock protein 1b, Dnajb1 - dnaj (hsp40) homolog, subfamily b, member 1, Hspa1a - heat shock protein 1a, Hsph1 - heat shock 105kda/110kda protein 1]
GO:1901031	regulation of response to reactive oxygen species	0.000266	0.281	12.61	10717	33	103	4	[Foxo3 - forkhead box o3, Pawr - prkc, apoptosis, wt1, regulator, Hsph1 - heat shock 105kda/110kda protein 1, Nr4a3 - nuclear receptor subfamily 4, group a, member 3]
GO:0009266	response to temperature stimulus	0.000314	0.308	6.5	10717	96	103	6	[Hspa1b - heat shock protein 1b, Dnaja4 - dnaj (hsp40) homolog, subfamily a, member 4, Bag3 - bcl2-associated athanogene 3, Pawr - prkc, apoptosis, wt1, regulator, Hspa1a - heat shock protein 1a, Dnaja1 - dnaj (hsp40) homolog, subfamily a, member 1]
GO:0006357	regulation of transcription by RNA polymerase II	0.000341	0.312	2.04	10717	1275	103	25	[Tle1 - transducin-like enhancer of split 1, homolog of drosophila e(spl), Per2 - period circadian clock 2, Tle4 - transducin-like enhancer of split 4, homolog of drosophila e(spl), Foxo3 - forkhead box o3, Rbm14 - rna binding motif protein 14, Pawr - prkc, apoptosis, wt1, regulator, Nr4a3 - nuclear receptor subfamily 4, group a, member 3, Macc1 - metastasis associated in colon cancer 1, Lemd3 - …
GO:1903209	positive regulation of oxidative stress-induced cell death	0.000361	0.309	20.81	10717	15	103	3	[Sfpq - splicing factor proline/glutamine rich (polypyrimidine tract binding protein associated), Foxo3 - forkhead box o3, Pawr - prkc, apoptosis, wt1, regulator]
GO:0009408	response to heat	0.000418	0.337	7.88	10717	66	103	5	[Hspa1b - heat shock protein 1b, Dnaja4 - dnaj (hsp40) homolog, subfamily a, member 4, Bag3 - bcl2-associated athanogene 3, Hspa1a - heat shock protein 1a, Dnaja1 - dnaj (hsp40) homolog, subfamily a, member 1]
GO:1900409	positive regulation of cellular response to oxidative stress	0.000441	0.336	19.51	10717	16	103	3	[Sfpq - splicing factor proline/glutamine rich (polypyrimidine tract binding protein associated), Foxo3 - forkhead box o3, Pawr - prkc, apoptosis, wt1, regulator]
GO:1900407	regulation of cellular response to oxidative stress	0.000448	0.324	7.76	10717	67	103	5	[Sfpq - splicing factor proline/glutamine rich (polypyrimidine tract binding protein associated), Foxo3 - forkhead box o3, Pawr - prkc, apoptosis, wt1, regulator, Nr4a3 - nuclear receptor subfamily 4, group a, member 3, Hsph1 - heat shock 105kda/110kda protein 1]
GO:1901300	positive regulation of hydrogen peroxide-mediated programmed cell death	0.000542	0.372	52.02	10717	4	103	2	[Foxo3 - forkhead box o3, Pawr - prkc, apoptosis, wt1, regulator]
GO:0070507	regulation of microtubule cytoskeleton organization	0.00059	0.386	4.86	10717	150	103	7	[Hspa1b - heat shock protein 1b, Camsap1 - calmodulin regulated spectrin-associated protein 1, Rbm14 - rna binding motif protein 14, Cep76 - centrosomal protein 76, Hspa1a - heat shock protein 1a, Chordc1 - cysteine and histidine-rich domain (chord)-containing, zinc-binding protein 1, Hsph1 - heat shock 105kda/110kda protein 1]
GO:1902882	regulation of response to oxidative stress	0.000625	0.39	7.23	10717	72	103	5	[Sfpq - splicing factor proline/glutamine rich (polypyrimidine tract binding protein associated), Foxo3 - forkhead box o3, Pawr - prkc, apoptosis, wt1, regulator, Nr4a3 - nuclear receptor subfamily 4, group a, member 3, Hsph1 - heat shock 105kda/110kda protein 1]
GO:1902884	positive regulation of response to oxidative stress	0.000633	0.378	17.34	10717	18	103	3	[Sfpq - splicing factor proline/glutamine rich (polypyrimidine tract binding protein associated), Foxo3 - forkhead box o3, Pawr - prkc, apoptosis, wt1, regulator]
GO:0016575	histone deacetylation	0.00068	0.389	9.91	10717	42	103	4	[Per2 - period circadian clock 2, Rcor1 - rest corepressor 1, Sfpq - splicing factor proline/glutamine rich (polypyrimidine tract binding protein associated), Rbm14 - rna binding motif protein 14]
GO:0034620	cellular response to unfolded protein	0.000747	0.41	16.43	10717	19	103	3	[Hspa1b - heat shock protein 1b, Bag3 - bcl2-associated athanogene 3, Hspa1a - heat shock protein 1a]
GO:1903747	regulation of establishment of protein localization to mitochondrion	0.000747	0.394	16.43	10717	19	103	3	[Bag3 - bcl2-associated athanogene 3, Hsph1 - heat shock 105kda/110kda protein 1, Dnaja1 - dnaj (hsp40) homolog, subfamily a, member 1]
GO:0006476	protein deacetylation	0.000886	0.45	9.25	10717	45	103	4	[Per2 - period circadian clock 2, Rcor1 - rest corepressor 1, Sfpq - splicing factor proline/glutamine rich (polypyrimidine tract binding protein associated), Rbm14 - rna binding motif protein 14]
GO:0015801	aromatic amino acid transport	0.000898	0.44	41.62	10717	5	103	2	[Slc15a4 - solute carrier family 15, member 4, Slc25a29 - solute carrier family 25 (mitochondrial carrier, palmitoylcarnitine transporter), member 29]

### Sheet: Downregulated
GO Term	Description	P-value	FDR q-value	Enrichment	N	B	n	b	Genes
GO:0030154	cell differentiation	1.06e-05	0.146	2.5	10717	1167	92	25	[Col12a1 - collagen, type xii, alpha 1, Id2 - inhibitor of dna binding 2, Arhgef2 - rho/rac guanine nucleotide exchange factor (gef) 2, Atoh8 - atonal homolog 8 (drosophila), Hnf1b - hnf1 homeobox b, Camk2b - calcium/calmodulin-dependent protein kinase ii, beta, Flna - filamin, alpha, Serpine2 - serine (or cysteine) peptidase inhibitor, clade e, member 2, Wnt3a - wingless-related mmtv integration…
GO:0050793	regulation of developmental process	1.23e-05	0.0842	2.21	10717	1583	92	30	[Ehd2 - eh-domain containing 2, Id2 - inhibitor of dna binding 2, Calr - calreticulin, Atoh8 - atonal homolog 8 (drosophila), Arhgef2 - rho/rac guanine nucleotide exchange factor (gef) 2, Asxl1 - additional sex combs like 1, Fbxw8 - f-box and wd-40 domain protein 8, Hnf1b - hnf1 homeobox b, Kdm4a - lysine (k)-specific demethylase 4a, Camk2b - calcium/calmodulin-dependent protein kinase ii, beta, …
GO:0030855	epithelial cell differentiation	1.25e-05	0.0574	6.28	10717	167	92	9	[Id2 - inhibitor of dna binding 2, Ehf - ets homologous factor, Zfp703 - zinc finger protein 703, Elf3 - e74-like factor 3, Sprr1a - small proline-rich protein 1a, Bmp4 - bone morphogenetic protein 4, Tst - thiosulfate sulfurtransferase, mitochondrial, Hnf1b - hnf1 homeobox b, Fzd2 - frizzled homolog 2 (drosophila)]
GO:0051094	positive regulation of developmental process	1.39e-05	0.0479	2.77	10717	884	92	21	[Ehd2 - eh-domain containing 2, Id2 - inhibitor of dna binding 2, Calr - calreticulin, Atoh8 - atonal homolog 8 (drosophila), Arhgef2 - rho/rac guanine nucleotide exchange factor (gef) 2, Erbb3 - v-erb-b2 erythroblastic leukemia viral oncogene homolog 3 (avian), Fbxw8 - f-box and wd-40 domain protein 8, Impact - imprinted and ancient, Camk2b - calcium/calmodulin-dependent protein kinase ii, beta,…
GO:0003149	membranous septum morphogenesis	4.95e-05	0.136	38.83	10717	9	92	3	[Id2 - inhibitor of dna binding 2, Bmp4 - bone morphogenetic protein 4, Fzd2 - frizzled homolog 2 (drosophila)]
GO:0045595	regulation of cell differentiation	5.13e-05	0.117	2.39	10717	1119	92	23	[Ehd2 - eh-domain containing 2, Id2 - inhibitor of dna binding 2, Calr - calreticulin, Atoh8 - atonal homolog 8 (drosophila), Arhgef2 - rho/rac guanine nucleotide exchange factor (gef) 2, Asxl1 - additional sex combs like 1, Fbxw8 - f-box and wd-40 domain protein 8, Impact - imprinted and ancient, Camk2b - calcium/calmodulin-dependent protein kinase ii, beta, Kdm4a - lysine (k)-specific demethyla…
GO:0050768	negative regulation of neurogenesis	5.23e-05	0.103	5.24	10717	200	92	9	[Flna - filamin, alpha, Id2 - inhibitor of dna binding 2, Wnt3a - wingless-related mmtv integration site 3a, Calr - calreticulin, Sema4c - sema domain, immunoglobulin domain (ig), transmembrane domain (tm) and short cytoplasmic domain, (semaphorin) 4c, Arhgef2 - rho/rac guanine nucleotide exchange factor (gef) 2, Dnajb11 - dnaj (hsp40) homolog, subfamily b, member 11, Bmp4 - bone morphogenetic pr…
GO:2000026	regulation of multicellular organismal development	7.98e-05	0.137	2.27	10717	1232	92	24	[Id2 - inhibitor of dna binding 2, Calr - calreticulin, Atoh8 - atonal homolog 8 (drosophila), Arhgef2 - rho/rac guanine nucleotide exchange factor (gef) 2, Erbb3 - v-erb-b2 erythroblastic leukemia viral oncogene homolog 3 (avian), Fbxw8 - f-box and wd-40 domain protein 8, Dusp6 - dual specificity phosphatase 6, Impact - imprinted and ancient, Hnf1b - hnf1 homeobox b, Camk2b - calcium/calmodulin-…
GO:0051961	negative regulation of nervous system development	8.82e-05	0.135	4.9	10717	214	92	9	[Flna - filamin, alpha, Id2 - inhibitor of dna binding 2, Wnt3a - wingless-related mmtv integration site 3a, Calr - calreticulin, Sema4c - sema domain, immunoglobulin domain (ig), transmembrane domain (tm) and short cytoplasmic domain, (semaphorin) 4c, Arhgef2 - rho/rac guanine nucleotide exchange factor (gef) 2, Dnajb11 - dnaj (hsp40) homolog, subfamily b, member 11, Bmp4 - bone morphogenetic pr…
GO:0072215	regulation of metanephros development	9.61e-05	0.132	31.77	10717	11	92	3	[Bmp4 - bone morphogenetic protein 4, Hnf1b - hnf1 homeobox b, Egr1 - early growth response 1]
GO:0051239	regulation of multicellular organismal process	9.71e-05	0.121	1.98	10717	1761	92	30	[Id2 - inhibitor of dna binding 2, Calr - calreticulin, Atoh8 - atonal homolog 8 (drosophila), Arhgef2 - rho/rac guanine nucleotide exchange factor (gef) 2, Fbxw8 - f-box and wd-40 domain protein 8, Syt7 - synaptotagmin vii, Hnf1b - hnf1 homeobox b, Kdm4a - lysine (k)-specific demethylase 4a, Camk2b - calcium/calmodulin-dependent protein kinase ii, beta, Fbxo32 - f-box protein 32, Flna - filamin,…
GO:0071466	cellular response to xenobiotic stimulus	0.000102	0.117	16.07	10717	29	92	4	[Bmp4 - bone morphogenetic protein 4, Egr1 - early growth response 1, Casp9 - caspase 9, Fbxo32 - f-box protein 32]
GO:0048869	cellular developmental process	0.000131	0.138	2.02	10717	1612	92	28	[Col12a1 - collagen, type xii, alpha 1, Id2 - inhibitor of dna binding 2, Calr - calreticulin, Atoh8 - atonal homolog 8 (drosophila), Arhgef2 - rho/rac guanine nucleotide exchange factor (gef) 2, Asxl1 - additional sex combs like 1, Hnf1b - hnf1 homeobox b, Camk2b - calcium/calmodulin-dependent protein kinase ii, beta, Serpine2 - serine (or cysteine) peptidase inhibitor, clade e, member 2, Flna -…
GO:0010721	negative regulation of cell development	0.000143	0.14	4.6	10717	228	92	9	[Flna - filamin, alpha, Id2 - inhibitor of dna binding 2, Wnt3a - wingless-related mmtv integration site 3a, Calr - calreticulin, Sema4c - sema domain, immunoglobulin domain (ig), transmembrane domain (tm) and short cytoplasmic domain, (semaphorin) 4c, Arhgef2 - rho/rac guanine nucleotide exchange factor (gef) 2, Dnajb11 - dnaj (hsp40) homolog, subfamily b, member 11, Bmp4 - bone morphogenetic pr…
GO:0045597	positive regulation of cell differentiation	0.000177	0.162	2.77	10717	674	92	16	[Ehd2 - eh-domain containing 2, Id2 - inhibitor of dna binding 2, Calr - calreticulin, Arhgef2 - rho/rac guanine nucleotide exchange factor (gef) 2, Atoh8 - atonal homolog 8 (drosophila), Fbxw8 - f-box and wd-40 domain protein 8, Impact - imprinted and ancient, Kdm4a - lysine (k)-specific demethylase 4a, Camk2b - calcium/calmodulin-dependent protein kinase ii, beta, Serpine2 - serine (or cysteine…
GO:0051240	positive regulation of multicellular organismal process	0.000186	0.159	2.32	10717	1055	92	21	[Id2 - inhibitor of dna binding 2, Calr - calreticulin, Atoh8 - atonal homolog 8 (drosophila), Arhgef2 - rho/rac guanine nucleotide exchange factor (gef) 2, Erbb3 - v-erb-b2 erythroblastic leukemia viral oncogene homolog 3 (avian), Fbxw8 - f-box and wd-40 domain protein 8, Impact - imprinted and ancient, Camk2b - calcium/calmodulin-dependent protein kinase ii, beta, Kdm4a - lysine (k)-specific de…
GO:0055025	positive regulation of cardiac muscle tissue development	0.000194	0.156	13.7	10717	34	92	4	[Wnt3a - wingless-related mmtv integration site 3a, Erbb3 - v-erb-b2 erythroblastic leukemia viral oncogene homolog 3 (avian), Pim1 - proviral integration site 1, Bmp4 - bone morphogenetic protein 4]
GO:0061218	negative regulation of mesonephros development	0.000217	0.166	77.66	10717	3	92	2	[Bmp4 - bone morphogenetic protein 4, Hnf1b - hnf1 homeobox b]
GO:0072217	negative regulation of metanephros development	0.000217	0.157	77.66	10717	3	92	2	[Bmp4 - bone morphogenetic protein 4, Hnf1b - hnf1 homeobox b]
GO:0072095	regulation of branch elongation involved in ureteric bud branching	0.000217	0.149	77.66	10717	3	92	2	[Bmp4 - bone morphogenetic protein 4, Hnf1b - hnf1 homeobox b]
GO:0045664	regulation of neuron differentiation	0.000235	0.154	3.13	10717	484	92	13	[Id2 - inhibitor of dna binding 2, Calr - calreticulin, Arhgef2 - rho/rac guanine nucleotide exchange factor (gef) 2, Fbxw8 - f-box and wd-40 domain protein 8, Impact - imprinted and ancient, Camk2b - calcium/calmodulin-dependent protein kinase ii, beta, Kdm4a - lysine (k)-specific demethylase 4a, Serpine2 - serine (or cysteine) peptidase inhibitor, clade e, member 2, Flna - filamin, alpha, Wnt3a…
GO:0051960	regulation of nervous system development	0.00028	0.175	2.77	10717	630	92	15	[Id2 - inhibitor of dna binding 2, Calr - calreticulin, Arhgef2 - rho/rac guanine nucleotide exchange factor (gef) 2, Fbxw8 - f-box and wd-40 domain protein 8, Impact - imprinted and ancient, Kdm4a - lysine (k)-specific demethylase 4a, Camk2b - calcium/calmodulin-dependent protein kinase ii, beta, Serpine2 - serine (or cysteine) peptidase inhibitor, clade e, member 2, Flna - filamin, alpha, Wnt3a…
GO:0071549	cellular response to dexamethasone stimulus	0.000316	0.189	21.84	10717	16	92	3	[Bmp4 - bone morphogenetic protein 4, Fbxo32 - f-box protein 32, Casp9 - caspase 9]
GO:0051253	negative regulation of RNA metabolic process	0.000358	0.204	2.42	10717	868	92	18	[Id2 - inhibitor of dna binding 2, Calr - calreticulin, Atoh8 - atonal homolog 8 (drosophila), Zfp386 - zinc finger protein 386 (kruppel-like), Impact - imprinted and ancient, Hnf1b - hnf1 homeobox b, Tfcp2l1 - transcription factor cp2-like 1, Kdm4a - lysine (k)-specific demethylase 4a, Lpin1 - lipin 1, Flna - filamin, alpha, Zfp703 - zinc finger protein 703, Elf3 - e74-like factor 3, Srsf6 - ser…
GO:0045892	negative regulation of transcription, DNA-templated	0.00037	0.203	2.49	10717	794	92	17	[Id2 - inhibitor of dna binding 2, Calr - calreticulin, Atoh8 - atonal homolog 8 (drosophila), Zfp386 - zinc finger protein 386 (kruppel-like), Impact - imprinted and ancient, Hnf1b - hnf1 homeobox b, Tfcp2l1 - transcription factor cp2-like 1, Kdm4a - lysine (k)-specific demethylase 4a, Lpin1 - lipin 1, Flna - filamin, alpha, Zfp703 - zinc finger protein 703, Elf3 - e74-like factor 3, Crebrf - cr…
GO:0045686	negative regulation of glial cell differentiation	0.000382	0.201	20.56	10717	17	92	3	[Id2 - inhibitor of dna binding 2, Bmp4 - bone morphogenetic protein 4, Kdm4a - lysine (k)-specific demethylase 4a]
GO:1903507	negative regulation of nucleic acid-templated transcription	0.000392	0.199	2.48	10717	798	92	17	[Id2 - inhibitor of dna binding 2, Calr - calreticulin, Atoh8 - atonal homolog 8 (drosophila), Zfp386 - zinc finger protein 386 (kruppel-like), Impact - imprinted and ancient, Hnf1b - hnf1 homeobox b, Tfcp2l1 - transcription factor cp2-like 1, Kdm4a - lysine (k)-specific demethylase 4a, Lpin1 - lipin 1, Flna - filamin, alpha, Zfp703 - zinc finger protein 703, Elf3 - e74-like factor 3, Crebrf - cr…
GO:1902679	negative regulation of RNA biosynthetic process	0.000398	0.195	2.48	10717	799	92	17	[Id2 - inhibitor of dna binding 2, Calr - calreticulin, Atoh8 - atonal homolog 8 (drosophila), Zfp386 - zinc finger protein 386 (kruppel-like), Impact - imprinted and ancient, Hnf1b - hnf1 homeobox b, Tfcp2l1 - transcription factor cp2-like 1, Kdm4a - lysine (k)-specific demethylase 4a, Lpin1 - lipin 1, Flna - filamin, alpha, Zfp703 - zinc finger protein 703, Elf3 - e74-like factor 3, Crebrf - cr…
GO:0006487	protein N-linked glycosylation	0.000404	0.191	11.36	10717	41	92	4	[Uggt1 - udp-glucose glycoprotein glucosyltransferase 1, Rpn1 - ribophorin i, Rpn2 - ribophorin ii, Magt1 - magnesium transporter 1]
GO:2000027	regulation of animal organ morphogenesis	0.000411	0.188	6.19	10717	113	92	6	[Wnt3a - wingless-related mmtv integration site 3a, Srsf6 - serine/arginine-rich splicing factor 6, Pim1 - proviral integration site 1, Bmp4 - bone morphogenetic protein 4, Hnf1b - hnf1 homeobox b, Fzd2 - frizzled homolog 2 (drosophila)]
GO:0045596	negative regulation of cell differentiation	0.000427	0.189	3.12	10717	448	92	12	[Flna - filamin, alpha, Id2 - inhibitor of dna binding 2, Calr - calreticulin, Wnt3a - wingless-related mmtv integration site 3a, Sema4c - sema domain, immunoglobulin domain (ig), transmembrane domain (tm) and short cytoplasmic domain, (semaphorin) 4c, Srsf6 - serine/arginine-rich splicing factor 6, Arhgef2 - rho/rac guanine nucleotide exchange factor (gef) 2, Asxl1 - additional sex combs like 1,…
GO:0071548	response to dexamethasone	0.000455	0.195	19.41	10717	18	92	3	[Bmp4 - bone morphogenetic protein 4, Fbxo32 - f-box protein 32, Casp9 - caspase 9]
GO:0050767	regulation of neurogenesis	0.000465	0.193	2.77	10717	589	92	14	[Id2 - inhibitor of dna binding 2, Calr - calreticulin, Arhgef2 - rho/rac guanine nucleotide exchange factor (gef) 2, Fbxw8 - f-box and wd-40 domain protein 8, Impact - imprinted and ancient, Camk2b - calcium/calmodulin-dependent protein kinase ii, beta, Kdm4a - lysine (k)-specific demethylase 4a, Serpine2 - serine (or cysteine) peptidase inhibitor, clade e, member 2, Flna - filamin, alpha, Wnt3a…
GO:0008283	cell proliferation	0.00049	0.198	3.55	10717	328	92	10	[Id2 - inhibitor of dna binding 2, Ehf - ets homologous factor, Wnt3a - wingless-related mmtv integration site 3a, Atoh8 - atonal homolog 8 (drosophila), Pim1 - proviral integration site 1, Fbxw8 - f-box and wd-40 domain protein 8, Bmp4 - bone morphogenetic protein 4, Junb - jun-b oncogene, Hnf1b - hnf1 homeobox b, Egr1 - early growth response 1]
GO:0018279	protein N-linked glycosylation via asparagine	0.000537	0.211	18.39	10717	19	92	3	[Uggt1 - udp-glucose glycoprotein glucosyltransferase 1, Rpn1 - ribophorin i, Magt1 - magnesium transporter 1]
GO:0048710	regulation of astrocyte differentiation	0.000537	0.205	18.39	10717	19	92	3	[Serpine2 - serine (or cysteine) peptidase inhibitor, clade e, member 2, Id2 - inhibitor of dna binding 2, Kdm4a - lysine (k)-specific demethylase 4a]
GO:0009725	response to hormone	0.000542	0.201	3.84	10717	273	92	9	[Zfp703 - zinc finger protein 703, Bmp4 - bone morphogenetic protein 4, Junb - jun-b oncogene, Srsf5 - serine/arginine-rich splicing factor 5, Cad - carbamoyl-phosphate synthetase 2, aspartate transcarbamylase, and dihydroorotase, Egr1 - early growth response 1, Fbxo32 - f-box protein 32, Lpin1 - lipin 1, Casp9 - caspase 9]
GO:0048523	negative regulation of cellular process	0.000583	0.21	1.59	10717	2925	92	40	[Id2 - inhibitor of dna binding 2, Calr - calreticulin, Atoh8 - atonal homolog 8 (drosophila), Arhgef2 - rho/rac guanine nucleotide exchange factor (gef) 2, Pnkp - polynucleotide kinase 3'- phosphatase, Asxl1 - additional sex combs like 1, Zfp386 - zinc finger protein 386 (kruppel-like), Ints7 - integrator complex subunit 7, Hnf1b - hnf1 homeobox b, Kdm4a - lysine (k)-specific demethylase 4a, Fln…
GO:0018196	peptidyl-asparagine modification	0.000628	0.221	17.47	10717	20	92	3	[Uggt1 - udp-glucose glycoprotein glucosyltransferase 1, Rpn1 - ribophorin i, Magt1 - magnesium transporter 1]
GO:0048518	positive regulation of biological process	0.000657	0.226	1.5	10717	3571	92	46	[Eps8l2 - eps8-like 2, Ehd2 - eh-domain containing 2, Id2 - inhibitor of dna binding 2, Calr - calreticulin, Atoh8 - atonal homolog 8 (drosophila), Pnkp - polynucleotide kinase 3'- phosphatase, Arhgef2 - rho/rac guanine nucleotide exchange factor (gef) 2, Asxl1 - additional sex combs like 1, Fbxw8 - f-box and wd-40 domain protein 8, Syt7 - synaptotagmin vii, Hnf1b - hnf1 homeobox b, Kdm4a - lysin…
GO:0007399	nervous system development	0.000662	0.222	4.16	10717	224	92	8	[Serpine2 - serine (or cysteine) peptidase inhibitor, clade e, member 2, Sema4c - sema domain, immunoglobulin domain (ig), transmembrane domain (tm) and short cytoplasmic domain, (semaphorin) 4c, Atoh8 - atonal homolog 8 (drosophila), Arhgef2 - rho/rac guanine nucleotide exchange factor (gef) 2, Erbb3 - v-erb-b2 erythroblastic leukemia viral oncogene homolog 3 (avian), Dpysl2 - dihydropyrimidinas…
GO:0035690	cellular response to drug	0.000676	0.221	4.74	10717	172	92	7	[Arhgef2 - rho/rac guanine nucleotide exchange factor (gef) 2, Bmp4 - bone morphogenetic protein 4, Impact - imprinted and ancient, Hsp90b1 - heat shock protein 90, beta (grp94), member 1, Egr1 - early growth response 1, Fbxo32 - f-box protein 32, Casp9 - caspase 9]
GO:2000138	positive regulation of cell proliferation involved in heart morphogenesis	0.000717	0.229	46.6	10717	5	92	2	[Pim1 - proviral integration site 1, Bmp4 - bone morphogenetic protein 4]
GO:0003156	regulation of animal organ formation	0.000728	0.227	16.64	10717	21	92	3	[Wnt3a - wingless-related mmtv integration site 3a, Pim1 - proviral integration site 1, Bmp4 - bone morphogenetic protein 4]
GO:0045685	regulation of glial cell differentiation	0.000866	0.264	9.32	10717	50	92	4	[Serpine2 - serine (or cysteine) peptidase inhibitor, clade e, member 2, Id2 - inhibitor of dna binding 2, Bmp4 - bone morphogenetic protein 4, Kdm4a - lysine (k)-specific demethylase 4a]
GO:0010720	positive regulation of cell development	0.000871	0.26	3.07	10717	418	92	11	[Flna - filamin, alpha, Serpine2 - serine (or cysteine) peptidase inhibitor, clade e, member 2, Id2 - inhibitor of dna binding 2, Calr - calreticulin, Wnt3a - wingless-related mmtv integration site 3a, Arhgef2 - rho/rac guanine nucleotide exchange factor (gef) 2, Fbxw8 - f-box and wd-40 domain protein 8, Bmp4 - bone morphogenetic protein 4, Impact - imprinted and ancient, Kdm4a - lysine (k)-speci…
GO:0045844	positive regulation of striated muscle tissue development	0.000934	0.273	9.14	10717	51	92	4	[Wnt3a - wingless-related mmtv integration site 3a, Erbb3 - v-erb-b2 erythroblastic leukemia viral oncogene homolog 3 (avian), Pim1 - proviral integration site 1, Bmp4 - bone morphogenetic protein 4]
GO:0048636	positive regulation of muscle organ development	0.000934	0.267	9.14	10717	51	92	4	[Wnt3a - wingless-related mmtv integration site 3a, Erbb3 - v-erb-b2 erythroblastic leukemia viral oncogene homolog 3 (avian), Pim1 - proviral integration site 1, Bmp4 - bone morphogenetic protein 4]
GO:0110110	positive regulation of animal organ morphogenesis	0.000934	0.262	9.14	10717	51	92	4	[Wnt3a - wingless-related mmtv integration site 3a, Srsf6 - serine/arginine-rich splicing factor 6, Pim1 - proviral integration site 1, Bmp4 - bone morphogenetic protein 4]
GO:0071385	cellular response to glucocorticoid stimulus	0.000957	0.263	15.19	10717	23	92	3	[Bmp4 - bone morphogenetic protein 4, Fbxo32 - f-box protein 32, Casp9 - caspase 9]
GO:0071384	cellular response to corticosteroid stimulus	0.000957	0.258	15.19	10717	23	92	3	[Bmp4 - bone morphogenetic protein 4, Casp9 - caspase 9, Fbxo32 - f-box protein 32]
